# “Enteric glia as a source of neural progenitors in adult zebrafish”

**DOI:** 10.1101/2020.02.14.949859

**Authors:** Sarah McCallum, Yuuki Obata, Evangelia Fourli, Stefan Boeing, Christopher J Peddie, Qiling Xu, Stuart Horswell, Robert Kelsh, Lucy Collinson, David Wilkinson, Carmen Pin, Vassilis Pachnis, Tiffany Heanue

## Abstract

The presence and identity of neural progenitors in the enteric nervous system (ENS) of vertebrates is a matter of intense debate. Here we demonstrate that the non-neuronal ENS cell compartment of teleosts shares molecular and morphological characteristics with mammalian enteric glia but cannot be identified by the expression of canonical glia markers. However, unlike their mammalian counterparts, which are generally quiescent and do not undergo neuronal differentiation during homeostasis, we show that a relatively high proportion of zebrafish enteric glia proliferate under physiological conditions giving rise to progeny that differentiate into enteric neurons. We also provide evidence that, similar to brain neural stem cells, the activation and neuronal differentiation of enteric glia are regulated by Notch signalling. Our experiments reveal remarkable similarities between enteric glia and brain neural stem cells in teleosts and open new possibilities for use of mammalian enteric glia as a potential source of neurons to restore the activity of intestinal neural circuits compromised by injury or disease.
