## Supplemental Table 3 for "“Enteric glia as a source of neural progenitors in adult zebrafish”"

### Sheet: Supplemental Table 3 McCallum
Supplemental Table 3
Zebrafish orthologues of the mouse genes identified in Table 1 of Rao et al., 2015 PMID: 26119414 "Top 25 genes enriched in PLP1+ enteric glia", generated using the ZFIN and Ensembl databases
Zebrafish gene	Mouse gene name
kcna1a	Kcna1
kcna1b	Kcna1
gpr37l1b	Gpr37l1
gpr37l1a	Gpr37l1
plp1a	Plp1
plp1b	Plp1
cdh19	Cdh19
grik3	Grik3
kcna6a	Kcna6
kcna6b	Kcna6
fign	Fign
tacr3a	Tacr3
tacr3l	Tacr3
tacr3b	Tacr3
nell2b	Nell2
nell2a	Nell2
sostdc1a	Sostdc1
sostdc1b	Sostdc1
slc35f1	Slc35f1
foxd3	Foxd3
sema3e	Sema3e
kcna2a	Kcna2
kcna2b	Kcna2
col28a1a	Col28a1
col28a1b	Col28a1
sox10	Sox10
ptprz1a	Ptprz1
ptprz1b	Ptprz1
znf451	Zfp451
megf10	Megf10
lrrc4cb	Lrrc4c
lrrc4ca	Lrrc4c
gfra2a	Gfra2
gfra2b	Gfra2
cadm3	Cadm3
